# Polygenic Risk for Skin Autoimmunity Impacts Immune Checkpoint Blockade in Bladder Cancer

**DOI:** 10.1101/2019.12.18.881805

**Authors:** Zia Khan, Flavia Di Nucci, Antonia Kwan, Christian Hammer, Sanjeev Mariathasan, Vincent Rouilly, Jonathan Carroll, Magnus Fontes, Sergio Ley Acosta, Ellie Guardino, Haiyin Chen-Harris, Tushar Bhangale, Ira Mellman, Jonathan Rosenberg, Thomas Powles, Julie Hunkapiller, G. Scott Chandler, Matthew L. Albert

## Abstract

PD-1 and PD-L1 act to restrict T-cell responses in cancer and contribute to self-tolerance. Consistent with this role, PD-1 checkpoint inhibitors have been associated with immune-related adverse events (irAEs), immune toxicities thought to be autoimmune in origin. Analyses of dermatological irAEs have identified an association with improved overall survival (OS) following anti-PD-(L)1 therapy, but the factors that contribute to this relationship are poorly understood. We collected germline whole genome sequencing data from IMvigor211, a recent phase 3 randomized controlled trial comparing atezolizumab (anti-PD-L1) monotherapy to chemotherapy in bladder cancer. We found that high vitiligo, high psoriasis, and low atopic dermatitis polygenic risk scores (PRSs) were associated with longer OS under anti-PD-L1 monotherapy as compared to chemotherapy, reflecting the Th17 polarization of these diseases. PRSs were not correlated with tumor mutation burden, PD-L1 immunohistochemistry, nor T-effector gene signatures. Shared genetic factors impact risk for dermatological autoimmunity and anti-PD-L1 monotherapy in bladder cancer.
