## Supplementary material for "Polygenic Risk for Skin Autoimmunity Impacts Immune Checkpoint Blockade in Bladder Cancer": Table S2

### Sheet: Table S2
			Skin irAE			OS atezo			OS chemo			OS interaction
gwas.cur	pcutoff	N.snps	beta (95% CI)	p.val	p.adj	beta (95% CI)	p.val	p.adj	beta (95% CI)	p.val	p.adj	beta (95% CI)	p.val	p.adj
PSO/IC	1e-08	61	0.58 (0.22 — 0.94)	0.00159494	0.0382786	-0.11 (-0.29 — 0.06)	0.210379	0.310032	0.16 (-0.01 — 0.32)	0.0655025	0.417206	0.23 (0.00 — 0.47)	0.0517736	0.096644
	1e-07	76	0.52 (0.17 — 0.87)	0.00377846	0.0453415	-0.13 (-0.31 — 0.04)	0.142242	0.221265	0.14 (-0.02 — 0.31)	0.0953544	0.417206	0.23 (0.00 — 0.47)	0.0502695	0.096644
	1e-05	143	0.41 (0.05 — 0.77)	0.0246681	0.0998263	-0.15 (-0.33 — 0.03)	0.0969566	0.180986	0.11 (-0.06 — 0.27)	0.209193	0.425855	0.24 (0.01 — 0.47)	0.0447471	0.096644
	0.001	493	0.27 (-0.07 — 0.60)	0.115926	0.347777	-0.21 (-0.38 — -0.03)	0.0192308	0.0719865	0.11 (-0.06 — 0.29)	0.189559	0.425855	0.29 (0.05 — 0.52)	0.0159872	0.0559551
	0.01	1396	0.24 (-0.10 — 0.58)	0.167336	0.402093	-0.25 (-0.43 — -0.07)	0.00599046	0.0719865	0.12 (-0.05 — 0.30)	0.152717	0.425855	0.33 (0.09 — 0.56)	0.00601061	0.0280495
	0.1	6033	0.08 (-0.27 — 0.42)	0.666129	0.76129	-0.24 (-0.41 — -0.06)	0.00787848	0.0719865	0.23 (0.04 — 0.42)	0.015288	0.417206	0.39 (0.15 — 0.62)	0.0010705	0.0192498
PSO/UKBB	1e-08	45	0.35 (-0.01 — 0.71)	0.0573756	0.196716	-0.19 (-0.36 — -0.01)	0.0383938	0.0977296	0.10 (-0.06 — 0.27)	0.228137	0.425855	0.29 (0.06 — 0.53)	0.0155512	0.0559551
	1e-07	69	0.44 (0.07 — 0.81)	0.0199413	0.0998263	-0.24 (-0.42 — -0.06)	0.0100508	0.0719865	0.14 (-0.03 — 0.30)	0.104301	0.417206	0.38 (0.14 — 0.61)	0.00206248	0.0192498
	1e-05	217	0.40 (0.05 — 0.75)	0.0249566	0.0998263	-0.19 (-0.36 — -0.03)	0.0214254	0.0719865	0.05 (-0.12 — 0.21)	0.576628	0.73389	0.24 (0.01 — 0.47)	0.0449772	0.096644
	0.001	3927	0.45 (0.10 — 0.81)	0.0115791	0.0926331	-0.09 (-0.25 — 0.08)	0.311743	0.43644	0.08 (-0.09 — 0.25)	0.33822	0.52612	0.14 (-0.09 — 0.37)	0.240674	0.354678
	0.01	26981	0.21 (-0.11 — 0.53)	0.195334	0.402093	-0.03 (-0.19 — 0.12)	0.682082	0.73455	-0.03 (-0.19 — 0.14)	0.744867	0.834251	0.00 (-0.22 — 0.22)	0.993668	0.993668
	0.1	215596	0.12 (-0.18 — 0.41)	0.436362	0.620411	-0.06 (-0.20 — 0.08)	0.365832	0.487776	-0.17 (-0.37 — 0.03)	0.0897851	0.417206	-0.11 (-0.35 — 0.13)	0.366655	0.437801
VIT	1e-08	79	-0.10 (-0.44 — 0.24)	0.557722	0.682093	-0.19 (-0.37 — -0.01)	0.0348979	0.097714	0.14 (-0.04 — 0.31)	0.131334	0.425855	0.35 (0.11 — 0.58)	0.00371733	0.020817
	1e-07	100	-0.04 (-0.39 — 0.31)	0.807408	0.807408	-0.21 (-0.39 — -0.03)	0.0229652	0.0719865	0.12 (-0.05 — 0.30)	0.173847	0.425855	0.35 (0.11 — 0.58)	0.00361613	0.020817
	1e-05	282	-0.15 (-0.51 — 0.22)	0.439458	0.620411	-0.22 (-0.41 — -0.03)	0.0231385	0.0719865	0.06 (-0.11 — 0.23)	0.470957	0.627943	0.28 (0.04 — 0.52)	0.0205185	0.0638354
	0.001	3008	-0.19 (-0.68 — 0.29)	0.436297	0.620411	-0.21 (-0.46 — 0.05)	0.113813	0.187457	0.11 (-0.09 — 0.31)	0.296401	0.515186	0.21 (-0.02 — 0.44)	0.0789424	0.130023
	0.01	16974	0.20 (-0.41 — 0.81)	0.517546	0.682093	-0.31 (-0.63 — 0.01)	0.0559492	0.130548	0.29 (0.01 — 0.56)	0.0412579	0.417206	0.22 (-0.01 — 0.45)	0.0593619	0.103883
	0.1	103016	-0.19 (-0.84 — 0.46)	0.568411	0.682093	-0.32 (-0.67 — 0.03)	0.0732513	0.146503	0.19 (-0.10 — 0.49)	0.199593	0.425855	0.17 (-0.05 — 0.39)	0.120716	0.18778
AD	1e-08	20	-0.23 (-0.57 — 0.11)	0.186959	0.402093	0.21 (0.04 — 0.38)	0.0175814	0.0719865	-0.14 (-0.30 — 0.01)	0.0702889	0.417206	-0.35 (-0.58 — -0.13)	0.00202895	0.0192498
	1e-07	33	-0.18 (-0.50 — 0.15)	0.290178	0.497447	0.14 (-0.03 — 0.31)	0.10598	0.185464	-0.10 (-0.26 — 0.06)	0.217928	0.425855	-0.25 (-0.48 — -0.02)	0.0324376	0.0825684
	1e-05	101	-0.22 (-0.56 — 0.12)	0.201046	0.402093	0.16 (-0.01 — 0.33)	0.0657336	0.14158	-0.07 (-0.24 — 0.10)	0.396946	0.577831	-0.26 (-0.49 — -0.03)	0.0297056	0.0825684
	0.001	2796	-0.07 (-0.45 — 0.31)	0.716829	0.771669	0.06 (-0.13 — 0.24)	0.558355	0.710634	-0.09 (-0.28 — 0.09)	0.312792	0.515186	-0.11 (-0.34 — 0.11)	0.327499	0.416817
	0.01	21027	-0.06 (-0.44 — 0.31)	0.739516	0.771669	-0.05 (-0.23 — 0.14)	0.622893	0.726709	-0.01 (-0.21 — 0.19)	0.929947	0.962432	0.05 (-0.18 — 0.29)	0.648681	0.69858
	0.1	159100	0.27 (-0.16 — 0.70)	0.22227	0.410344	-0.06 (-0.27 — 0.16)	0.619866	0.726709	0.04 (-0.16 — 0.24)	0.70722	0.82509	0.06 (-0.17 — 0.30)	0.59523	0.666658
ALZ	1e-08	66	-0.13 (-0.46 — 0.19)	0.413359	NA	-0.03 (-0.21 — 0.14)	0.698503	NA	0.00 (-0.18 — 0.18)	0.973504	NA	0.03 (-0.21 — 0.27)	0.827905	NA
	1e-07	76	-0.17 (-0.49 — 0.15)	0.297038	NA	-0.01 (-0.18 — 0.17)	0.953346	NA	0.00 (-0.18 — 0.17)	0.962069	NA	0.00 (-0.23 — 0.24)	0.986939	NA
	1e-05	146	-0.12 (-0.44 — 0.20)	0.459484	NA	-0.05 (-0.22 — 0.12)	0.583709	NA	0.01 (-0.17 — 0.19)	0.908165	NA	0.04 (-0.20 — 0.28)	0.734868	NA
	0.001	1931	-0.03 (-0.35 — 0.28)	0.832211	NA	-0.02 (-0.18 — 0.14)	0.778492	NA	-0.02 (-0.19 — 0.14)	0.807364	NA	0.00 (-0.23 — 0.22)	0.984298	NA
	0.01	12488	-0.07 (-0.42 — 0.28)	0.694697	NA	0.02 (-0.15 — 0.19)	0.789772	NA	-0.14 (-0.31 — 0.04)	0.128764	NA	-0.16 (-0.38 — 0.07)	0.1795	NA
	0.1	85131	0.01 (-0.35 — 0.36)	0.967385	NA	0.06 (-0.11 — 0.24)	0.480643	NA	-0.12 (-0.31 — 0.07)	0.21585	NA	-0.18 (-0.40 — 0.05)	0.131309	NA
TUMOR	T-eff	NA	-	-	-	-0.22 (-0.39 — -0.04)	0.0137406	0.0719865	-0.07 (-0.25 — 0.10)	0.412737	0.577831	0.05 (-0.04 — 0.15)	0.265908	0.372272
	TMB	NA	-	-	-	-0.03 (-0.28 — 0.21)	0.778372	0.807201	-0.02 (-0.25 — 0.20)	0.835239	0.899488	0.02 (-0.02 — 0.06)	0.314577	0.416817
	IC IHC	NA	-	-	-	-0.04 (-0.46 — 0.37)	0.845484	0.845484	-0.01 (-0.43 — 0.41)	0.962432	0.962432	0.02 (-0.56 — 0.59)	0.956447	0.991871
	TC IHC	NA	-	-	-	-0.11 (-0.58 — 0.36)	0.649313	0.727231	0.10 (-0.37 — 0.58)	0.670111	0.815787	0.29 (-0.35 — 0.94)	0.375258	0.437801
					-
